# Complexities in the role of acetylation dynamics in modifying inducible gene activation parameters

**DOI:** 10.1101/2021.05.17.444476

**Authors:** Samantha Carrera, Amanda O’Donnell, Yaoyong Li, Karol Nowicki-Osuch, Syed Murtuza Baker, David Spiller, Andrew D. Sharrocks

**Affiliations:** Faculty of Biology, Medicine and Health, University of Manchester, Michael Smith Building, Oxford Road, Manchester, M13 9PT, UK

**Keywords:** Acetylation, deacetylation, EGF signaling, transcription

## Abstract

High levels of histone acetylation are associated with the regulatory elements of active genes, suggesting a link between acetylation and gene activation. However, several studies have shown that histone acetylation dynamics rather than hyperacetylation per se are important determinants in gene activation, particularly at inducible genes. We revisited this model, in the context of EGF-inducible gene expression and found that rather than a simple unifying model, there are two broad classes of genes; one in which high lysine acetylation activity is required for efficient gene activation, and a second group where the opposite occurs and high acetylation activity is inhibitory. We examined the latter class in more detail using *EGR2* as a model gene and found that lysine acetylation levels are critical for several activation parameters, including the timing of expression onset, and overall amplitudes of the transcriptional response. In contrast, *DUSP1* responds in the canonical manner and its transcriptional activity is promoted by acetylation. Single cell approaches demonstrate heterogenous *DUSP1* activation kinetics and that acetylation levels influence allele activation frequencies. Our data therefore point to a complex interplay between acetylation dynamics and target gene induction, which cannot simply be explained by a unified response to acetylation activity. Instead, acetylation level thresholds are an important determinant of transcriptional induction dynamics that are sensed in a gene-specific manner.
