## Supplementary Table S2- primers for "Complexities in the role of acetylation dynamics in modifying inducible gene activation parameters"

### Sheet: CRISPR
PCR primers used for CRISPR-mediated cell line engineering.
Primer number	Primer sequence (5' to 3')	Name
ADS5212	CACCGTGCTGCTGTTACTGCTGCAC	TARGET1_EGR2-F
ADS5213	AAACGTGCAGCAGTAACAGCAGCAC	TARGET1_EGR2-R
ADS5214	CACCGCCCCTTGCTCCTCTCGGACC	TARGET2_EGR2-F
ADS5215	AAACGGTCCGAGAGGAGCAAGGGGC	TARGET2_EGR2-R
ADS5225	GGCAGTGGAGAGGGCAGAGGAAGTCTGCTAACATGCGGTGACGTCGAGGAGAATCCTGGCCCAATGGTCTTCACACTCGA	#2_2ALucPinsert-F
ADS6756	TTAGACGTTGATGCGAGCTGAAG	PLuc-EGR2-link-R
ADS5227	GACCCGGACACCTGGCAGTGGAGAGGGCAGA	#2_2A_LUC_P-F
ADS5228	GAGTCTCATCTCATTAGACGTTGATGCGAGCTG	#2_2A_LUC_P-R
ADS5220	ATTCGAGCTCGGTACCCGGGACCCAGGTCTCTTCCCAATGATC	EGR2_left_arm_F
ADS5226	CTCCACTGCCAGGTGTGCGGGTCCGAGA	#2_LEFT_ARM-R
ADS5229	CATCAACGTCTAATGAGATGAGACTCAGGCTG	#2_RIGHT_ARM-F
ADS5230	GCATGCCTGCAGGTCGACTCTAGAGACATCACACAAGGCACCAAG	#2_RIGHT_ARM-R
ADS6757	TCCCGTATGAAGGTCTGAGC	LucPCR-F
ADS6760	TGCTTCTAGGTGGAAAGGGG	EGR2-Genome-R
ADS6055	CACC GAGGCTCTTCACATCCCATT	DUSP1_Fwd_F
ADS6056	AAAC AATGGGATGTGAAGAGCCTC	DUSP1_Fwd_R
ADS6057	CACC GAGCTGGGAGAGGTCGTAATG	DUSP1_Rev_F
ADS6058	AAAC CATTACGACCTCTCCCAGCTC	DUSP1_Rev_R
ADS6140	GGATCACACACTGAGTCCTTTC	DUSP1-insert-R
ADS6061	ACCAGATGGGTCAGATCGAG	Luc2-RT-F

### Sheet: Fluidigm RT-PCR
RT-qPCR Primers
Gene Name	Forward primer	ADS	Reverse primer	ADS
GLUD1	AGTGTGCAGTGGTTGATGTG	5268	TGCTAGCTCCATGGTGAACC	5269
C3	CTGCTACTAACCCACCTCCC	5270	CATGGTCTCCTCGCTCTCC	5271
HADHB	GAGCCTTGGTACTTGGACCT	5278	GAGGGCCCATTTTGATGCAG	5279
SRSF6	GCCTCCTCGAAGTAGACCTC	5276	TTGCCGTTCAGCTCGTAAAC	5277
GAPDH	ACAGTCAGCCGCATCTTCTT	2184	TTGATTTTGGAGGGATCTCG	2185
HPRT1	GCCATCACATTGTAGCCCTC	6642	CCACAATCAAGACATTCTTTCCAG	6643
pre-DUSP5	GTAATCGTCCTTCTTCTAACAGCC	6582	GCAGAAACTTCTCCAAACCAC	6583
pre-EGR1	AGCAGCCCTACGAGCACCTG	3936	CACGCAGCTCCAGAGCTCTC	3937
pre-FOSB	CCCATCATTTCTCCCATCTG	6584	TTCATTTCACAGGCTTTCCA	6585
pre-SOCS3	GTTTACAATCTGCCTCAATCACTC	6586	TCTTCAAGCATCTCCTAATAGCCT	6587
pre-CYR61	CAGCAGCCTGAAAGTAAGTTCC	6588	GAACCGCATCTTCACAGTCC	6589
pre-BCL10	TGTTCATCCACTTCAAATCCC	6590	TCCCAGTCATATCCAGTTTCC	6591
pre-PTGS2	GAGGTGTATGTATGAGTGTGGGA	6592	CAAGAAGACGAAGAAAGGGAGG	6593
pre-MCL1	CGAACCATTAGCAGAAAGTATCAC	6594	TACAATTCAAGACCGCCATACC	6595
pre-HES1	GATTTCTTCCAGACTTCCGCC	6596	CATCATCCAAGCCTCATTTCCC	6597
pre-TRIB1	ACAGCATTCCTCTCCCATCC	6598	CAATCCATCCTAACCAACTTCCA	6589
pre-DUSP1	TTGCCTCCATGAACAGTATCC	6600	GACAAACACCCTTCCTCCAG	6601
pre-IER3	ACCTCAGCACTTTCCTCCAG	6602	AAATTAACGACGCTCTCCTTCC	6603
pre-CXCL2	TTGCCACCACCTATTAGCCA	6604	GCCTATTGCTCTTTGTCATACTG	6605
pre-EREG	AGACAATGAGAACACTTCCCAG	6606	TGCCCTATAACTAAACACCCAG	6607
pre-DUSP4	CTCCAGATACACCTCCCTTCC	6608	AGACACCAACCATCAAGCCT	6609
pre-BHLHE40	TCCTTTCTTGACAGTAGCCCT	6610	TTTCCCTACTTCTTTCCTTACACC	6611
pre-KLF10	GTTTCCCTTCCTGTCCTTCC	6612	ATGCCTTCGTGTTGAAATCCT	6613
pre-SRF	GTCTCGTCTCCCATCACTCC	6614	CATTTAAGCTCCAACTGTCCCA	6615
pre-KLF6	TTCCCTGCTTCTCTTGTTGAC	6616	CCCAAATTCCAGTTCTACGAC	6617
pre-CTGF	GGAACTTGAACTGATTCACATCTC	6618	GCCACACCTTAATATACATTCTGG	6619
FOS	AGAATCCGAAGGGAAAGGAA	1690	CTTCTCCTTCAGCAGGTTGG	1691
ANKRD37	TTAGGCGGGAAATGCTGTTG	5036	CTTCCTGCGGCTAAGTGGA	5037
KLF2	CCTCCCAAACTGTGACTGGT	6516	ACTCGTCAAGGAGGATCGTG	6517
EGR2	TCGGTGACCATCTTTCCCAA	4868	GCTGCTGGGATATGGGAGAT	4869
SOCS3	ATCCTGGTGACATGCTCCTC	6522	CAAATGTTGCTTCCCCCTTA	6523
CYR61	CTGCAGAGCTCAGTCAGAGG	6518	GGGTCCTTGATACTATCCTCGT	6519
ATF3	TTGCCATCCAGAACAAGCAC	5002	CCTTTCATCTTCTTCAGGGGC	5003
SERTAD1	GATTGGTTGTGGGTGGCTAC	4930	ACTGCCAGAGGTTCCTTCTC	4931
PMAIP1	CGGAGATGCCTGGGAAGAA	5040	TGCCGGAAGTTCAGTTTGTC	5041
ZFP36	ACCATGGATCTGACTGCCAT	4894	GACTCAGTCCCTCCATGGTC	4895
NR4A1	GGCATGGTGAAGGAAGTTGT	6620	CGGAGAGCAGGTCGTAGAAC	6621
CXCL2	GAAAGCTTGTCTCAACCCCG	5050	AGCTTCCTCCTTCCTTCTGG	5051
MYC	GCTGCTTAGACGCTGGATTT	4988	CCTCCTCGTCGCAGTAGAAA	4989
BHLHE40	GAGCACGGAGACCTACCAG	4928	GTCCTCGCTCCGCTTTATTC	4929
KLF10	AACTTCGGTGCCTCTCTCC	4926	CCAACTGCAGCTCATTGACA	4927
DUSP1	CACAAGGCAGACATCAGCTC	5032	AGGTAAGCAAGGCAGATGGT	5033
GADD45A	CTGGAGAGCAGAAGACCGAA	5026	ACCCCGACAGTGATCGTG	5027
KLF6	TCTGGAGGAGTACTGGCAAC	4904	TTTCTCCCGAGCCAGAATGA	4905
TRIB1	TCTGGCTTTGAGGCTTGTTT	6520	CAGCCCAGAGTCCTTAGTCG	6521
EREG	GGGAGGAGGATGGAGATGC	4960	GGACTGCCTGTAGAAGATGGA	4961
EDN2	CTATGGTCTCCGTGCCTACC	4900	CCTTGGGCATGAGATGAGGA	4901
DUSP4	GTCCTGTGGAGATCCTTCCC	6524	CTTCACGGCATCGATGTACTC	6525
HBEGF	AAAGAAAGAAGAAAGGCAAGGG	6622	CTCCTATGGTACCTAAACATGAG	6623
SPRY4	CCCTTGACTCCCAACTCAGT	4952	GCCAGGCTAGGGTTGTCTAT	4953
HES1	CTACCCCAGCCAGTGTCAA	5024	CAGTGTTTTCAGCTGGCTCA	5025
JUNB	TGCACAAGATGAACCACGTG	4890	GCTGAGGTTGGTGTAAACGG	4891
IER2	TAGTGGACTGGGACGTGAAC	4886	GCACAGCCCACAGTACAAAA	4887
IER5	TTTACACCTACCCCTCACCG	4970	ATTGGGAGAGAAAGGTGGGG	4971
MIDN	CTGGCTCTTCTCCACAAAGAC	6634	TTGAGGCCTGAGACATGAGG	6635
MCL1	CGAACCATTAGCAGAAAGTATCAC	3206	GATATGCCAAACCAGCTCCT	3207
ID1	TGTTACTCACGCCTCAAGGA	6624	CTGAAGGTCCCTGATGTAGTC	6625
JUN	TTTCAGGAGGCTGGAGGAAG	4888	CTGCCACCAATTCCTGCTTT	4889
ZC3H12A	AGAAGAGGAAAAGGAGGGCA	4920	TCTTCTTCTCCAGTTCCCGC	4921
MAFF	AAACCTGGGTGTCCTCACTG	6626	ACTCTTCCATCCGTGTCACC	6627
SOWAHC	GCCGAGGAGATCAAGAACCT	4902	AGGGCGTGTGAGAGTTTGTA	4903
PTGS2	ACAGGCTTCCATTGACCAGA	4878	CTCCACAGCATCGATGTCAC	4879

### Sheet: Fluidigm ChIP
Primers used in ChIP-qPCR
Primer name	ADS number	Sequence 5'-3'	ADS number	Sequence 5'-3'	Chromosomal location
DUSP1 TSS	6475	GCGTTGAAAGCGAAGAAGGA	6476	GGGGTCTAGCTTTTCCTCGA	chr5:172197846+172198056
2064-2066_DUSP1	6732	AGGCAGTTGGGACAGAGCTA	6733	TTGGACACACAGCTCACACA	chr5:172202627+172202836
2073-2076_DUSP1	6734	GCTCACTCATGCCTTCAACA	6735	TTGGCTTCCGGTAAACACTC	chr5:172227489+172227670
2085-2087_DUSP1	6736	GCTTTCTGCAGTCACCACAA	6737	TGCATTAAAGCCCTGCTCTT	chr5:172262069+172262266
EGR2 TSS	5486	CCTCGCTCAGTTAGACGGAA	5487	CCGTGTATGCAAATCAGCCA	chr10:64576115+64576258
29524_EGR2	6722	GACAACATGGCCTCCTTGAT	6723	AGGCTCTTCAGCTTGCTCAG	chr10:64564829+64564989
544_EGR2	6785	TGCTCCTCCATCCTCTCACT	6786	GGGAGAAGGGATGGTCTTTC	chr10:64370113+64370267
547_EGR2	6783	TGGGTCTTGGAGGATGAGTC	6784	CATCCCACAAGCATCCTCTT	chr10:64374242+64374404
