## Supplementary Table S1- EGF regulated gene list for "Complexities in the role of acetylation dynamics in modifying inducible gene activation parameters"

### Sheet: 212 genes
Supplementary Table S1.
EGF induced genes identified by cufflink or edgeR, namely the union of EGF indcued genes identified by either cufflink or edgeR, or both.
Inducible genes were identified by comparing the 3 samples at 30 min with the 3 samples at 0 min of nuclear RNAseq data in MCF10A cells, and their expression (for 168 genes showing fold change >1.5 and adjusted p-value <0.05) in total cellular RNA-seq data is reported.
Genes selected using the two time points data (nuclear RNAseq)					Applied to the data of 4 time points (total RNAseq)		Fold change to 0 min
Method	geneSymbol	geneID	biotype	FC of 0 min to 30 min	Is selected for the data of 4 time points	Cluster ID in Fig. 1A	30 min	90 min	180 min
cufflink, edgeR	ADM	ENSG00000148926	protein_coding	1.87057	Yes	1	1.27479	0.708682	0.843287
cufflink, edgeR	ANKRD37	ENSG00000186352	protein_coding	3.11857	Yes	1	1.14794	1.89933	0.814221
cufflink	ARL4D	ENSG00000175906	protein_coding	1.5187	Yes	1	1.21081	1.1489	1.01761
cufflink, edgeR	ATF3	ENSG00000162772	protein_coding	17.3511	Yes	1	3.00589	4.13067	0.7027
cufflink, edgeR	BCL3	ENSG00000069399	protein_coding	1.90575	Yes	1	1.45322	1.64205	0.575264
cufflink, edgeR	BTG2	ENSG00000159388	protein_coding	1.76938	Yes	1	1.76493	0.778525	0.377574
cufflink, edgeR	CBX4	ENSG00000141582	protein_coding	1.52183	Yes	1	1.33839	1.53698	0.750833
edgeR	CCNL1	ENSG00000163660	retained_intron	1.52432	Yes	1	1.80581	1.66719	1.02736
edgeR	CIR1	ENSG00000138433	retained_intron	1.65826	Yes	1	0.979581	0.895655	0.742603
cufflink, edgeR	CTC-250I14.6	ENSG00000267598	antisense	6.29189	Yes	1	102.309	26.8167	31.0449
cufflink, edgeR	CTGF	ENSG00000118523	protein_coding	12.4423	Yes	1	4.72385	5.66073	2.51131
cufflink, edgeR	CYR61	ENSG00000142871	protein_coding	4.92406	Yes	1	3.40775	1.95711	1.48884
cufflink, edgeR	DNAJB1	ENSG00000132002	protein_coding	1.99766	Yes	1	1.70511	2.23139	1.01226
cufflink, edgeR	DUSP1	ENSG00000120129	protein_coding	2.65173	Yes	1	3.27027	1.08686	0.692757
cufflink, edgeR	DUSP2	ENSG00000158050	protein_coding	7.0829	Yes	1	23.0706	21.4213	7.97078
edgeR	EDN1	ENSG00000078401	protein_coding	2.86188	Yes	1	1.41241	1.11325	1.07701
cufflink, edgeR	EDN2	ENSG00000127129	protein_coding	3.12025	Yes	1	1.57123	2.97809	0.785165
cufflink	EEF1A1P6	ENSG00000233476	pseudogene	1.57569	Yes	1	0.924315	0.872578	0.804115
cufflink	EEF1A1P9	ENSG00000249264	processed_pseudogene	1.92171	Yes	1	0.868426	1.00807	0.764454
cufflink, edgeR	EGR1	ENSG00000120738	protein_coding	8.00321	Yes	1	102.303	49.967	23.0705
cufflink, edgeR	EGR2	ENSG00000122877	protein_coding	115.491	Yes	1	192.004	162.712	47.0063
cufflink, edgeR	EGR4	ENSG00000135625	protein_coding	118.867	Yes	1	220.707	450.09	72.9463
cufflink	EIF3FP3	ENSG00000233426	processed_pseudogene	1.68898	Yes	1	0.80417	0.952047	0.802564
cufflink, edgeR	FOS	ENSG00000170345	protein_coding	10.7399	Yes	1	74.7687	4.64694	2.27455
cufflink, edgeR	FOSB	ENSG00000125740	protein_coding	31.1843	Yes	1	28.4124	45.1429	4.18047
cufflink, edgeR	GADD45B	ENSG00000099860	protein_coding	2.063	Yes	1	1.32156	0.610121	0.64028
cufflink, edgeR	HES1	ENSG00000114315	protein_coding	2.84693	Yes	1	3.9983	5.15628	0.721469
cufflink, edgeR	ID1	ENSG00000125968	protein_coding	1.86687	Yes	1	1.84395	1.34122	0.927963
cufflink, edgeR	IER2	ENSG00000160888	protein_coding	6.5231	Yes	1	16.1168	4.43817	2.40678
cufflink, edgeR	IER3	ENSG00000137331	protein_coding	5.53643	Yes	1	4.32442	3.04763	2.84589
edgeR	ING1	ENSG00000153487	protein_coding	1.58965	Yes	1	1.54288	2.21302	1.09852
cufflink, edgeR	JUN	ENSG00000177606	protein_coding	6.62378	Yes	1	9.86929	9.44252	4.42259
cufflink, edgeR	JUNB	ENSG00000171223	protein_coding	5.19895	Yes	1	7.44339	4.88491	2.83742
cufflink, edgeR	KLF10	ENSG00000155090	protein_coding	2.01195	Yes	1	2.56336	3.40288	1.62471
cufflink, edgeR	KLF2	ENSG00000127528	protein_coding	21.9092	Yes	1	23.5244	15.3607	3.74626
edgeR	KRT86	ENSG00000170442	protein_coding	2.43692	Yes	1	1.05806	1.00309	0.990399
cufflink, edgeR	LAG3	ENSG00000089692	retained_intron	2.4089	Yes	1	3.09345	1.41295	0.720385
cufflink	LGALSL	ENSG00000119862	protein_coding	1.5055	Yes	1	1.13616	1.18784	0.741369
cufflink, edgeR	MAP3K8	ENSG00000107968	protein_coding	1.68083	Yes	1	1.2325	0.592313	0.743449
cufflink, edgeR	MIDN	ENSG00000167470	protein_coding	1.79155	Yes	1	2.09583	2.48425	1.3047
cufflink, edgeR	MIR24-2	ENSG00000267519	lincRNA	1.82004	Yes	1	2.92223	1.20428	1.33662
cufflink, edgeR	NKX2-5	ENSG00000183072	protein_coding	3.46487	Yes	1	1.59535	2.06327	1.25117
cufflink	PIM3	ENSG00000198355	protein_coding	1.50831	Yes	1	1.74269	2.22075	1.03807
cufflink, edgeR	PPP1R15A	ENSG00000087074	protein_coding	2.31236	Yes	1	2.03157	1.48633	1.00391
cufflink, edgeR	PTGS2	ENSG00000073756	protein_coding	11.0379	Yes	1	5.99222	9.22979	3.14347
edgeR	RGS2	ENSG00000116741	processed_transcript	1.5217	Yes	1	0.910666	0.418901	0.375239
edgeR	RP11-1100L3.8	ENSG00000259884	lincRNA	189.462	Yes	1	162.403	187.805	19.293
cufflink, edgeR	RP11-325K4.3	ENSG00000261270	sense_intronic	2.44823	Yes	1	1.60676	1.2294	0.813629
cufflink	RP11-375I20.6	ENSG00000260633	lincRNA	1.74215	Yes	1	2.15991	2.31725	1.46254
cufflink	RP11-96L14.7	ENSG00000236782	antisense	2.24957	Yes	1	3.31647	1.0961	2.051
cufflink, edgeR	SERTAD3	ENSG00000167565	protein_coding	1.75933	Yes	1	1.92078	1.36164	0.646625
cufflink, edgeR	SIK1	ENSG00000142178	protein_coding	1.66036	Yes	1	1.49983	1.67633	0.619768
cufflink	SNAI1	ENSG00000124216	protein_coding	2.30649	Yes	1	3.55147	2.56609	0.550298
cufflink, edgeR	SOCS3	ENSG00000184557	protein_coding	3.74726	Yes	1	2.4219	0.715847	0.900325
edgeR	TNFSF9	ENSG00000125657	protein_coding	1.94013	Yes	1	1.5805	1.60423	0.861242
cufflink, edgeR	TOB1	ENSG00000141232	protein_coding	1.619	Yes	1	1.93792	1.88374	0.292378
cufflink, edgeR	ZC3H12A	ENSG00000163874	protein_coding	2.20646	Yes	1	2.29352	2.00233	1.10737
cufflink, edgeR	ZFP36	ENSG00000128016	protein_coding	4.71886	Yes	1	10.1003	1.49268	1.05396
cufflink, edgeR	ZFP36L1	ENSG00000185650	protein_coding	1.9126	Yes	1	1.60509	1.50899	1.02886
cufflink	ZFP57	ENSG00000204644	protein_coding	1.89775	Yes	1	1.26254	1.81554	0.970888
edgeR	ZNF408	ENSG00000175213	protein_coding	1.53724	Yes	1	1.44842	1.61923	1.03337
cufflink, edgeR	ZNF669	ENSG00000188295	protein_coding	1.62052	Yes	1	1.28986	1.02913	0.842691
cufflink, edgeR	ACTG1	ENSG00000184009	protein_coding	1.71591	Yes	2	1.05381	1.07184	1.04398
cufflink	ANKRD1	ENSG00000148677	protein_coding	1.59988	Yes	2	0.965822	1.54888	1.0341
cufflink, edgeR	AREG	ENSG00000109321	protein_coding	2.66181	Yes	2	1.09358	3.53515	5.64659
cufflink, edgeR	AREGB	ENSG00000205595	protein_coding	2.8457	Yes	2	1.14512	3.16059	5.2162
cufflink, edgeR	B3GNT5	ENSG00000176597	protein_coding	1.53708	Yes	2	1.13095	2.43302	2.29066
cufflink, edgeR	BBC3	ENSG00000105327	retained_intron	1.81313	Yes	2	1.21618	2.08874	1.24911
cufflink, edgeR	BCL10	ENSG00000142867	protein_coding	2.2292	Yes	2	1.71614	2.39886	1.66692
cufflink, edgeR	BHLHE40	ENSG00000134107	protein_coding	1.95122	Yes	2	3.4677	7.33685	3.01041
cufflink	CD83	ENSG00000112149	protein_coding	2.39577	Yes	2	0.985452	1.23419	1.44116
cufflink, edgeR	CDKN1A	ENSG00000124762	protein_coding	1.60677	Yes	2	1.54746	2.43316	1.38319
cufflink, edgeR	CHAC1	ENSG00000128965	protein_coding	2.40937	Yes	2	1.49024	5.63988	7.16371
cufflink, edgeR	CKS2	ENSG00000123975	protein_coding	1.55853	Yes	2	0.995958	1.11336	1.15139
cufflink, edgeR	CNN2	ENSG00000064666	protein_coding	1.53214	Yes	2	0.958714	1.11061	1.02312
cufflink, edgeR	CSF3	ENSG00000108342	nonsense_mediated_decay	1.96711	Yes	2	1.74728	2.78058	2.92048
cufflink, edgeR	CSRNP1	ENSG00000144655	protein_coding	3.33414	Yes	2	3.18485	7.82702	2.7604
cufflink, edgeR	CTD-3247F14.2	ENSG00000261026	sense_overlapping	30.3945	Yes	2	3724.35	28133.1	21887.6
cufflink, edgeR	DDIT3	ENSG00000175197	protein_coding	2.76772	Yes	2	1.39926	2.72642	2.41414
cufflink, edgeR	DUSP4	ENSG00000120875	protein_coding	1.72059	Yes	2	1.29557	2.70747	1.65049
cufflink, edgeR	DUSP5	ENSG00000138166	processed_transcript	20.5026	Yes	2	5.73912	9.14209	6.16032
cufflink, edgeR	DUSP6	ENSG00000139318	protein_coding	2.70471	Yes	2	1.9268	15.582	19.2494
cufflink	DUSP8	ENSG00000184545	processed_transcript	2.0389	Yes	2	1.58903	4.8078	1.82384
cufflink, edgeR	EGR3	ENSG00000179388	protein_coding	61.9871	Yes	2	334.551	1118.82	182.788
edgeR	EIF1	ENSG00000173812	retained_intron	1.68473	Yes	2	1.12215	1.25977	1.26611
cufflink	EREG	ENSG00000124882	protein_coding	1.56359	Yes	2	1.29998	3.77535	5.34786
cufflink, edgeR	ETS2	ENSG00000157557	protein_coding	1.55803	Yes	2	1.36621	4.17453	2.97321
cufflink, edgeR	F3	ENSG00000117525	protein_coding	2.74458	Yes	2	1.46797	2.38688	2.36325
cufflink, edgeR	FOSL1	ENSG00000175592	protein_coding	8.93867	Yes	2	2.92527	6.84952	2.90603
cufflink, edgeR	GBP1	ENSG00000117228	protein_coding	2.02702	Yes	2	0.973216	1.1332	1.0905
cufflink, edgeR	HIST2H2BE	ENSG00000184678	protein_coding	2.00549	Yes	2	1.0677	1.18771	1.06215
cufflink, edgeR	IDI1	ENSG00000067064	protein_coding	1.58521	Yes	2	1.03005	1.25779	1.47848
cufflink, edgeR	IER5	ENSG00000162783	protein_coding	1.51716	Yes	2	1.45587	1.77231	1.67703
cufflink, edgeR	IL1A	ENSG00000115008	protein_coding	2.55163	Yes	2	1.38532	6.23202	11.2649
edgeR	IL24	ENSG00000162892	protein_coding	15.4973	Yes	2	1.10259	2.76133	3.38108
cufflink, edgeR	IL6	ENSG00000136244	protein_coding	6.00729	Yes	2	2.19773	2.28012	2.11519
edgeR	JMJD6	ENSG00000070495	retained_intron	1.64103	Yes	2	1.15802	2.4322	1.71249
cufflink, edgeR	KLF6	ENSG00000067082	protein_coding	2.85064	Yes	2	3.3405	4.08025	3.46117
cufflink	LIF	ENSG00000128342	protein_coding	1.74484	Yes	2	3.14857	37.7478	49.029
cufflink, edgeR	MAFF	ENSG00000185022	protein_coding	2.53656	Yes	2	1.44364	4.00939	2.85794
cufflink, edgeR	MCL1	ENSG00000143384	protein_coding	1.55563	Yes	2	1.50053	2.75686	2.26163
cufflink, edgeR	MIR22HG	ENSG00000186594	lincRNA	1.55288	Yes	2	1.22161	1.40995	1.48215
cufflink, edgeR	MYADM	ENSG00000179820	protein_coding	2.00388	Yes	2	1.20025	1.93436	2.20187
edgeR	MYC	ENSG00000136997	protein_coding	1.50945	Yes	2	1.6119	2.51032	2.15058
cufflink, edgeR	NCOA7	ENSG00000111912	protein_coding	1.70625	Yes	2	1.43595	2.52857	1.57756
cufflink, edgeR	NR4A1	ENSG00000123358	retained_intron	235.997	Yes	2	130.441	520.572	23.3935
cufflink, edgeR	NR4A2	ENSG00000153234	protein_coding	8.70229	Yes	2	3.9105	11.8581	5.38049
cufflink, edgeR	ODC1	ENSG00000115758	protein_coding	1.54586	Yes	2	1.00661	1.29198	1.44105
cufflink, edgeR	PHLDA1	ENSG00000139289	protein_coding	1.98076	Yes	2	2.10866	6.08548	5.11967
cufflink	PHLDA2	ENSG00000181649	protein_coding	1.58698	Yes	2	1.43403	2.75029	3.48458
cufflink, edgeR	PMAIP1	ENSG00000141682	protein_coding	2.49759	Yes	2	1.48083	2.19846	2.17529
cufflink, edgeR	PPP1R3B	ENSG00000173281	protein_coding	2.52469	Yes	2	2.08995	2.29987	3.10165
cufflink, edgeR	PTGER4	ENSG00000171522	protein_coding	3.24867	Yes	2	1.00023	1.05036	1.04804
cufflink, edgeR	RHOB	ENSG00000143878	protein_coding	7.35411	Yes	2	11.6714	21.471	7.15487
cufflink	RP11-309G3.3	ENSG00000272198	lincRNA	1.80932	Yes	2	1.72679	3.06058	2.40631
cufflink, edgeR	RP11-469M7.1	ENSG00000260006	lincRNA	2.0947	Yes	2	1.60502	2.63584	2.87279
cufflink, edgeR	RP11-7F17.7	ENSG00000258602	lincRNA	10.2532	Yes	2	1.79155	2.74385	4.26572
cufflink	RPS4XP22	ENSG00000239830	processed_pseudogene	4.10989	Yes	2	0.997236	1.11087	1.03969
cufflink, edgeR	SERTAD1	ENSG00000197019	protein_coding	1.98555	Yes	2	2.28305	5.71603	2.77424
cufflink, edgeR	SGK1	ENSG00000118515	protein_coding	1.56754	Yes	2	2.42231	1.8804	2.37287
cufflink, edgeR	SLC25A25	ENSG00000148339	protein_coding	2.47298	Yes	2	1.84913	2.50497	2.1766
cufflink	SLC2A3	ENSG00000059804	retained_intron	2.20459	Yes	2	1.34066	2.99938	2.49613
cufflink, edgeR	SNHG15	ENSG00000232956	lincRNA	1.56535	Yes	2	1.14719	1.43963	1.87983
cufflink, edgeR	SOWAHC	ENSG00000198142	protein_coding	3.09757	Yes	2	2.19724	4.82606	4.59702
cufflink, edgeR	SPRY2	ENSG00000136158	protein_coding	1.60552	Yes	2	1.68263	1.87891	1.67032
cufflink	SPRY4	ENSG00000187678	processed_transcript	1.71157	Yes	2	1.79175	6.09168	5.03839
cufflink, edgeR	SRF	ENSG00000112658	protein_coding	2.3791	Yes	2	1.14261	1.79568	1.47823
cufflink, edgeR	TAGLN	ENSG00000149591	protein_coding	1.86002	Yes	2	0.992535	1.08671	1.14893
cufflink, edgeR	TGIF1	ENSG00000177426	protein_coding	1.91188	Yes	2	1.55801	1.83594	1.56852
cufflink, edgeR	TNFRSF12A	ENSG00000006327	retained_intron	2.22741	Yes	2	1.0875	2.02064	2.91454
cufflink, edgeR	TRIB1	ENSG00000173334	protein_coding	5.11394	Yes	2	1.14572	5.15588	3.8197
cufflink, edgeR	UBALD1	ENSG00000153443	protein_coding	1.7608	Yes	2	1.14975	1.52911	1.91924
cufflink	ULBP2	ENSG00000131015	protein_coding	1.51276	Yes	2	1.14458	1.26581	1.32625
cufflink, edgeR	XBP1	ENSG00000100219	protein_coding	1.56217	Yes	2	1.11911	1.44442	1.31269
edgeR	ZYX	ENSG00000159840	retained_intron	1.56973	Yes	2	1.02734	1.37866	1.54328
cufflink	AC027307.3	ENSG00000268798	protein_coding	1.99054	Yes	3	0.863224	0.851017	1.11019
cufflink	BMP2	ENSG00000125845	protein_coding	1.53869	Yes	3	1.08756	2.69246	10.0266
cufflink	BTF3P10	ENSG00000231120	processed_pseudogene	1.97223	Yes	3	0.813728	0.888111	0.969404
cufflink, edgeR	CCL20	ENSG00000115009	protein_coding	2.6025	Yes	3	1.39681	5.87499	13.5838
cufflink, edgeR	CSRP1	ENSG00000159176	retained_intron	1.89854	Yes	3	1.04456	1.21674	1.4693
cufflink, edgeR	CXCL2	ENSG00000081041	retained_intron	2.26742	Yes	3	1.46753	0.725411	1.22837
cufflink	DAP3P2	ENSG00000228507	processed_pseudogene	2.94525	Yes	3	0.346514	0.880885	1.61897
cufflink	EEF1A1P5	ENSG00000196205	pseudogene	1.50356	Yes	3	0.930611	0.909832	0.929117
cufflink, edgeR	GADD45A	ENSG00000116717	protein_coding	2.83235	Yes	3	1.41207	1.36772	2.18718
cufflink	GLRX	ENSG00000173221	protein_coding	1.55343	Yes	3	1.00932	1.05809	1.34181
cufflink	HBEGF	ENSG00000113070	protein_coding	2.30504	Yes	3	1.43515	6.61218	13.3842
cufflink	HIST1H4H	ENSG00000158406	protein_coding	1.59178	Yes	3	1.03486	0.779704	1.13791
cufflink	IL1B	ENSG00000125538	protein_coding	2.06268	Yes	3	1.14188	3.62245	9.12124
cufflink, edgeR	IL8	ENSG00000169429	protein_coding	3.53548	Yes	3	1.51139	1.79253	3.62144
cufflink	INHBA	ENSG00000122641	protein_coding	1.96946	Yes	3	1.49149	1.41924	3.48461
cufflink	KIAA1683	ENSG00000130518	retained_intron	1.50641	Yes	3	0.612819	0.722169	0.787082
cufflink, edgeR	MYL12A	ENSG00000101608	protein_coding	1.58849	Yes	3	0.988582	0.972767	1.00271
edgeR	PDLIM5	ENSG00000163110	protein_coding	2.11843	Yes	3	0.929743	1.05747	1.66812
cufflink, edgeR	PLK2	ENSG00000145632	protein_coding	1.8949	Yes	3	1.04915	0.36445	0.753268
cufflink	PPEF1	ENSG00000086717	protein_coding	1.6575	Yes	3	0.9417	0.762826	0.917058
cufflink, edgeR	PRDM1	ENSG00000057657	protein_coding	2.31331	Yes	3	1.53766	0.601177	2.2376
cufflink, edgeR	RND3	ENSG00000115963	protein_coding	1.79811	Yes	3	1.23611	1.2633	1.87465
cufflink	RP11-142L4.3	ENSG00000226723	processed_pseudogene	2.17765	Yes	3	0.638025	0.891166	0.741826
cufflink	RP11-442A13.1	ENSG00000234782	processed_pseudogene	2.69012	Yes	3	0.983171	0.797312	1.07267
cufflink	RPL24P4	ENSG00000181524	processed_pseudogene	1.55573	Yes	3	1.12302	1.00351	1.3134
cufflink	S100P	ENSG00000163993	protein_coding	1.80372	Yes	3	1.01074	0.954481	1.00664
edgeR	SAT1	ENSG00000130066	processed_transcript	1.50412	Yes	3	1.09967	1.23286	1.5286
cufflink, edgeR	SELK	ENSG00000113811	protein_coding	1.76692	Yes	3	0.942493	0.962726	1.07617
cufflink	SERP1	ENSG00000120742	protein_coding	1.57351	Yes	3	1.01116	1.01629	1.07281
edgeR	SLC20A1	ENSG00000144136	retained_intron	1.56299	Yes	3	1.01173	2.94128	5.17879
edgeR	SPOCK3	ENSG00000196104	protein_coding	48.7978	Yes	3	0.416522	0.452108	2.97641
cufflink, edgeR	THBS1	ENSG00000137801	retained_intron	1.59696	Yes	3	1.14553	1.14792	1.57346
cufflink	TNFAIP3	ENSG00000118503	protein_coding	1.54705	Yes	3	1.4203	1.05514	1.72297
edgeR	VMP1	ENSG00000062716	retained_intron	1.56753	Yes	3	0.895542	0.954447	1.04794
edgeR	AC139149.1	ENSG00000266077	miRNA	1.93376		NA	NA	NA	NA
cufflink	C11orf96	ENSG00000187479	protein_coding	3.13638		NA	NA	NA	NA
cufflink, edgeR	C12orf54	ENSG00000177627	nonsense_mediated_decay	5.26426		NA	NA	NA	NA
edgeR	CD4	ENSG00000010610	processed_transcript	53.5481		NA	NA	NA	NA
cufflink	CYP4F29P	ENSG00000228314	processed_transcript	1.60654		NA	NA	NA	NA
cufflink	FAM183B	ENSG00000164556	protein_coding	2.09281		NA	NA	NA	NA
cufflink, edgeR	IL20	ENSG00000162891	protein_coding	3.88031		NA	NA	NA	NA
edgeR	KCNK4	ENSG00000182450	retained_intron	8.96951		NA	NA	NA	NA
cufflink	LRRN4CL	ENSG00000177363	protein_coding	2.29029		NA	NA	NA	NA
edgeR	MIR21	ENSG00000199004	miRNA	2.90491		NA	NA	NA	NA
edgeR	MIR3153	ENSG00000265112	miRNA	8.09334		NA	NA	NA	NA
edgeR	MIR616	ENSG00000208028	miRNA	4.0918		NA	NA	NA	NA
edgeR	NFKBIZ	ENSG00000144802	protein_coding	2.34889		NA	NA	NA	NA
cufflink	NXPE3	ENSG00000144815	processed_transcript	2.43316		NA	NA	NA	NA
cufflink, edgeR	PER1	ENSG00000179094	retained_intron	1.59786		NA	NA	NA	NA
cufflink, edgeR	PNRC1	ENSG00000146278	protein_coding	1.78233		NA	NA	NA	NA
cufflink, edgeR	PPP1R27	ENSG00000182676	protein_coding	11.5618		NA	NA	NA	NA
edgeR	RNU7-163P	ENSG00000238924	snRNA	5.55214		NA	NA	NA	NA
cufflink	RP11-320P7.1	ENSG00000257613	lincRNA	1.72785		NA	NA	NA	NA
edgeR	RP11-325K4.2	ENSG00000261114	sense_intronic	2.47549		NA	NA	NA	NA
edgeR	RP11-435B5.5	ENSG00000238261	lincRNA	55.2385		NA	NA	NA	NA
cufflink	RP11-521I2.3	ENSG00000260368	sense_overlapping	1.60124		NA	NA	NA	NA
edgeR	RP11-752G15.8	ENSG00000259442	antisense	17.9326		NA	NA	NA	NA
edgeR	RP11-7F17.1	ENSG00000243225	processed_pseudogene	12.0326		NA	NA	NA	NA
cufflink	RP4-612B18.3	ENSG00000213060	processed_pseudogene	3.88039		NA	NA	NA	NA
cufflink	RP5-902P8.12	ENSG00000260179	lincRNA	2.03165		NA	NA	NA	NA
edgeR	SNORA28	ENSG00000272533	snoRNA	4.63184		NA	NA	NA	NA
edgeR	SNORA31	ENSG00000199477	snoRNA	3.19796		NA	NA	NA	NA
edgeR	SNORA41	ENSG00000207406	snoRNA	3.12231		NA	NA	NA	NA
edgeR	SNORA48	ENSG00000209582	snoRNA	2.3027		NA	NA	NA	NA
edgeR	SNORA67	ENSG00000264772	snoRNA	2.00525		NA	NA	NA	NA
edgeR	SNORA80B	ENSG00000206633	snoRNA	5.63555		NA	NA	NA	NA
edgeR	SNORD14C	ENSG00000202252	snoRNA	2.73711		NA	NA	NA	NA
edgeR	SNORD14D	ENSG00000207118	snoRNA	2.54341		NA	NA	NA	NA
edgeR	SNORD14E	ENSG00000200879	snoRNA	2.64668		NA	NA	NA	NA
edgeR	SNORD51	ENSG00000207047	snoRNA	3.14576		NA	NA	NA	NA
edgeR	snoU13.301	ENSG00000238910	snoRNA	6.8277		NA	NA	NA	NA
cufflink	SPRR2A	ENSG00000241794	protein_coding	1.74284		NA	NA	NA	NA
cufflink	SPRR2D	ENSG00000163216	protein_coding	2.11524		NA	NA	NA	NA
edgeR	STK33	ENSG00000130413	protein_coding	3.42624		NA	NA	NA	NA
cufflink	STON1	ENSG00000243244	retained_intron	1.53173		NA	NA	NA	NA
cufflink	TEX41	ENSG00000226674	lincRNA	1.55225		NA	NA	NA	NA
edgeR	TIE1	ENSG00000066056	protein_coding	54.1614		NA	NA	NA	NA
